# OpenCap: 3D human movement dynamics from smartphone videos

**DOI:** 10.1101/2022.07.07.499061

**Authors:** Scott D. Uhlrich, Antoine Falisse, Łukasz Kidziński, Julie Muccini, Michael Ko, Akshay S. Chaudhari, Jennifer L. Hicks, Scott L. Delp

## Abstract

Measures of human movement dynamics can predict outcomes like injury risk or musculoskeletal disease progression. However, these measures are rarely quantified in clinical practice due to the prohibitive cost, time, and expertise required. Here we present and validate OpenCap, an open-source platform for computing movement dynamics using videos captured from smartphones. OpenCap’s web application enables users to collect synchronous videos and visualize movement data that is automatically processed in the cloud, thereby eliminating the need for specialized hardware, software, and expertise. We show that OpenCap accurately predicts dynamic measures, like muscle activations, joint loads, and joint moments, which can be used to screen for disease risk, evaluate intervention efficacy, assess between-group movement differences, and inform rehabilitation decisions. Additionally, we demonstrate OpenCap’s practical utility through a 100-subject field study, where a clinician using OpenCap estimated movement dynamics 25 times faster than a laboratory-based approach at less than 1% of the cost. By democratizing access to human movement analysis, OpenCap can accelerate the incorporation of biomechanical metrics into large-scale research studies, clinical trials, and clinical practice.
