## Supplementary material for "OpenCap: 3D human movement dynamics from smartphone videos": Table S1

### Sheet: Euclidian distances
Activity	Pose detector	Camera configuration	c7	Right shoulder	Left shoulder	Right ASIS	Left ASIS	Right PSIS	Left PSIS	Right knee	Left knee	Right ankle	Left ankle	Right calcaneus	Left calcaneus	Right toe	Left toe	Right 5th metatarsal	Left 5th metatarsal	Average across markers
Walking	HRNet	2-cameras	51	39	44	40	43	35	37	29	32	23	23	25	24	31	32	37	38	34
		3-cameras	49	37	42	42	46	35	37	30	31	26	24	29	25	32	34	36	36	35
		5-cameras	49	35	40	43	47	32	35	28	31	25	24	25	24	26	28	32	33	33
	High resolution OpenPose	2-cameras	46	34	40	33	39	36	39	27	31	24	23	26	25	31	29	35	36	33
		3-cameras	43	32	39	37	42	36	38	29	32	27	25	32	28	32	31	36	35	34
		5-cameras	44	31	37	40	45	34	37	27	31	27	23	29	26	29	27	34	33	33
	Low resolution OpenPose	2-cameras	47	35	43	35	38	37	41	36	36	31	29	36	32	39	37	42	42	37
		3-cameras	41	34	42	38	39	36	38	37	36	35	31	41	34	42	38	44	41	38
		5-cameras	43	33	40	41	43	34	37	32	36	31	29	36	32	36	35	40	40	36
Drop jump	HRNet	2-cameras	39	38	39	35	41	32	34	26	29	30	28	30	29	33	34	30	32	33
		3-cameras	38	38	39	36	40	33	34	26	29	30	29	30	30	33	35	31	32	33
		5-cameras	39	37	38	33	37	29	31	24	27	27	26	29	29	30	31	28	30	31
	High resolution OpenPose	2-cameras	36	36	37	33	38	33	36	26	27	30	27	32	29	32	34	32	33	32
		3-cameras	35	35	35	32	36	34	36	27	27	30	29	32	31	33	35	32	33	32
		5-cameras	36	34	34	31	35	31	33	24	26	27	25	30	28	32	32	31	32	31
	Low resolution OpenPose	2-cameras	40	40	41	38	42	38	39	30	34	33	32	36	37	41	42	41	41	38
		3-cameras	39	39	41	38	40	38	38	29	34	33	32	36	36	41	39	40	39	37
		5-cameras	38	37	38	35	37	35	36	27	31	29	29	33	33	40	37	40	37	35
Squatting	HRNet	2-cameras	40	34	28	35	39	29	31	22	27	22	16	18	19	27	25	28	30	28
		3-cameras	39	34	28	34	38	28	30	22	27	22	17	18	18	27	25	28	31	27
		5-cameras	36	31	25	32	35	25	28	20	26	21	16	19	20	21	19	23	28	25
	High resolution OpenPose	2-cameras	37	32	26	35	39	30	32	22	26	23	17	20	18	26	23	25	27	27
		3-cameras	36	32	26	34	36	31	32	21	25	22	17	19	17	25	23	26	28	26
		5-cameras	34	30	23	33	35	28	30	21	26	21	16	19	18	23	20	23	27	25
	Low resolution OpenPose	2-cameras	36	33	28	42	43	34	35	28	31	25	20	24	23	29	25	30	30	30
		3-cameras	35	32	28	41	40	35	35	26	31	25	21	23	22	28	24	30	30	30
		5-cameras	34	31	26	37	37	30	31	24	30	22	18	21	20	27	21	28	29	27
Sit-to-stand	HRNet	2-cameras	37	36	32	41	45	39	43	27	26	24	21	21	21	32	32	28	29	31
		3-cameras	37	36	32	40	43	39	43	28	26	23	20	20	20	31	32	28	29	31
		5-cameras	34	35	30	33	36	31	35	27	25	23	19	24	23	25	25	22	24	28
	High resolution OpenPose	2-cameras	34	35	31	41	45	39	43	27	25	24	22	21	20	30	32	25	29	31
		3-cameras	34	35	31	40	44	41	45	26	24	22	21	20	20	30	32	26	29	31
		5-cameras	33	34	29	34	37	32	36	25	24	21	17	21	19	26	26	22	24	27
	Low resolution OpenPose	2-cameras	33	38	32	47	51	44	48	28	28	26	23	25	22	32	36	30	34	34
		3-cameras	33	36	32	47	50	46	49	27	28	24	23	23	22	32	35	29	33	33
		5-cameras	32	35	30	37	40	35	39	25	26	23	19	24	21	32	27	29	26	29
