## Supplementary material for "OpenCap: 3D human movement dynamics from smartphone videos": Table S2

### Sheet: MAEs
Activity	Markers	Pose detector	Camera configuration	pelvis_tilt	pelvis_list	pelvis_rotation	pelvis_tx	pelvis_ty	pelvis_tz	hip_flexion	hip_adduction	hip_rotation	knee_angle	ankle_angle	subtalar_angle	lumbar_extension	lumbar_bending	lumbar_rotation		min rotations	max rotations	mean rotations	std rotations		min translations	max translations	mean translations	std translations
Walking	Anatomical markers	HRNet	2-cameras	4.6	2.3	2.4	10.6	19.6	6.8	5.4	2.6	4.4	3.5	4.3	5.7	6.6	3.9	3.1		2.3	6.6	4.1	1.2		6.8	19.6	12.3	5.4
			3-cameras	4.9	2.1	2.4	11	21.3	6.6	5.8	2.4	3.9	4.4	3.9	5.3	7	3.8	3		2.1	7	4.1	1.3		6.6	21.3	13	6.2
			5-cameras	4.3	2	2.5	10.7	17.4	6.2	5.1	2.5	3.8	3.8	4.9	5	6.3	3.9	3.1		2	6.3	4	1.1		6.2	17.4	11.4	4.6
		High resolution OpenPose	2-cameras	4.6	2	2.6	11.5	10.2	6.8	5.3	2.4	4.7	3.8	4.5	6.2	6.2	3.8	3.2		2	6.2	4.2	1.3		6.8	11.5	9.5	2
			3-cameras	4.5	1.8	2.5	10.6	11.3	6.7	5.2	2.3	4.2	4.8	4.1	5.8	6.3	3.5	3.2		1.8	6.3	4.2	1.3		6.7	11.3	9.5	2
			5-cameras	4.7	1.9	2.7	11.2	9.3	6.5	5.3	2.3	4	4.2	4.1	5.1	6.6	3.7	3.1		1.9	6.6	4	1.2		6.5	11.2	9	1.9
		Low resolution OpenPose	2-cameras	5.2	2.6	2.9	14.8	13.1	9	6.3	3.1	4.2	4.7	5.5	6.4	7.1	4.5	3.3		2.6	7.1	4.8	1.4		9	14.8	12.3	2.4
			3-cameras	4.9	2.7	2.5	12.6	13.1	8.9	6.1	3.2	4	6.1	5.3	5.8	7.1	4.5	3.2		2.5	7.1	4.8	1.4		8.9	13.1	11.5	1.8
			5-cameras	4.8	2.5	3.1	12.9	11.1	8.4	5.8	3	3.8	5.6	4.6	5.7	7.4	4.4	3.7		2.5	7.4	4.6	1.3		8.4	12.9	10.8	1.8
	Video keypoints	HRNet	2-cameras	23.9	4.1	2.9	40.8	21.9	7	22.8	4.3	6.9	2.9	4.6	10.4	39.2	5.1	4		2.9	39.2	10.2	9.9		7	40.8	23.2	13.8
			3-cameras	21.1	3.1	3.2	33.7	22	6.9	20.4	3.2	6.4	4.1	5.5	9.4	33.9	3.8	3.9		3.1	33.9	9.3	8.5		6.9	33.7	20.8	11
			5-cameras	14.4	3	3.2	27.4	21.6	6.3	14.2	3.3	6.1	3.7	4.6	9.7	24.2	3.9	3		3	24.2	7.5	5.7		6.3	27.4	18.5	8.9
		High resolution OpenPose	2-cameras	4.5	4.3	3.8	16.6	18.1	7.3	5.6	4.5	6.5	3.2	5.1	8.7	7.5	5.5	4.1		3.2	8.7	5.4	1.6		7.3	18.1	14	4.8
			3-cameras	4.6	3.1	3.7	14.7	18.9	7.3	5.7	3.5	5.9	4.2	6.1	7.7	7.4	4.2	4.1		3.1	7.7	5.2	1.4		7.3	18.9	13.6	4.8
			5-cameras	3.4	3	4	13.9	17.1	6.5	4.3	3.5	5.5	4	5	8.2	5.5	4.3	3.2		3	8.2	4.7	1.5		6.5	17.1	12.5	4.5
		Low resolution OpenPose	2-cameras	7.3	5.3	4.4	18.6	19.8	9.7	9.6	5.7	8.5	5.8	7.5	10.8	11.3	7.2	4.7		4.4	11.3	7.5	2.1		9.7	19.8	16	4.5
			3-cameras	7	4.4	4.2	17.4	20.8	9.5	8.8	4.8	7.2	7	8.6	9.9	10.9	6.1	4.8		4.2	10.9	7.2	2		9.5	20.8	15.9	4.8
			5-cameras	7.1	3.8	4.3	21.2	17.5	8.6	7.9	4.2	6.2	6	6	9.1	11.5	5.6	4.6		3.8	11.5	6.4	2		8.6	21.2	15.8	5.3
Drop jump	Anatomical markers	HRNet	2-cameras	7.1	2.3	3.5	11.7	16.5	6.3	5.9	2.8	4	4.9	8.5	5.1	8.6	3.1	5.6		2.3	8.6	5.1	2		6.3	16.5	11.5	4.2
			3-cameras	6.5	2.2	3.5	11.6	16	5.3	5.5	2.7	3.8	4.8	8.8	5.3	7.9	3	5.6		2.2	8.8	5	2		5.3	16	11	4.4
			5-cameras	5.3	2.2	3.6	10.3	15.5	5.2	5.1	2.8	3.9	4.9	8.6	5.4	6.9	2.9	5.1		2.2	8.6	4.9	1.8		5.2	15.5	10.3	4.2
		High resolution OpenPose	2-cameras	5.5	2.3	3.1	15.8	12.4	7	4.9	2.7	4.1	4.8	8.4	5.2	6.6	3.2	5.3		2.3	8.4	4.8	1.7		7	15.8	11.7	3.6
			3-cameras	4.7	2.1	2.9	13.6	11.8	5.7	4.6	2.6	3.8	4.8	8.9	5	5.5	2.9	5.4		2.1	8.9	4.6	1.8		5.7	13.6	10.3	3.4
			5-cameras	4.6	2.2	3.3	12.8	10.9	5.4	4.7	2.8	3.9	4.8	7.9	4.9	5.7	2.9	5		2.2	7.9	4.5	1.5		5.4	12.8	9.7	3.2
		Low resolution OpenPose	2-cameras	5.5	2.4	3.4	18.4	13.1	9.2	5.4	3	4.5	5.2	9.8	5.7	6.6	3.6	5.6		2.4	9.8	5.2	2		9.2	18.4	13.6	3.8
			3-cameras	5.8	2.3	3	15.1	13.1	7.1	5.6	2.8	3.8	5.2	10.1	5.4	6.9	3.1	6		2.3	10.1	5.2	2.2		7.1	15.1	11.8	3.4
			5-cameras	5.2	2.3	3.6	16	11.2	7.5	5.7	2.9	4.1	5.2	9.2	5.2	6.6	3.5	5.8		2.3	9.2	5.1	1.8		7.5	16	11.6	3.5
	Video keypoints	HRNet	2-cameras	22.3	2	2.4	33	20.9	5.9	18.5	2.2	3.9	5.4	4.8	5.7	32.2	3.2	4.7		2	32.2	8.2	8.4		5.9	33	19.9	11.1
			3-cameras	21.1	1.9	2.4	28.4	19	5	17.2	2.2	3.8	5.3	4.8	5.8	29.9	2.9	4.8		1.9	29.9	7.8	7.7		5	28.4	17.5	9.6
			5-cameras	17	1.8	2.2	26.3	18	4.6	14	2	3.8	5.3	4.2	6.2	24.9	2.7	4.6		1.8	24.9	6.9	6.2		4.6	26.3	16.3	8.9
		High resolution OpenPose	2-cameras	9.8	2.2	2.3	25	19.2	6	7.8	2.4	4.3	4.9	5.6	5.2	13.5	3.5	5.4		2.2	13.5	5.4	2.8		6	25	16.7	8
			3-cameras	9.9	2.2	2.4	21.3	19	5.1	7.9	2.3	4.1	4.9	5.9	4.8	13.7	3.5	5.5		2.2	13.7	5.4	2.9		5.1	21.3	15.1	7.2
			5-cameras	8	1.8	2.1	20.1	17	4.6	6.4	2.2	3.7	4.9	4.2	4.7	11	2.9	4.4		1.8	11	4.6	2.2		4.6	20.1	13.9	6.7
		Low resolution OpenPose	2-cameras	13.7	3.1	3.4	31.5	22.3	9.2	11.9	3.5	5.8	6	6.5	6.5	20.6	4.9	5.8		3.1	20.6	7.3	4.4		9.2	31.5	21	9.1
			3-cameras	15.6	2.9	3.4	28.5	22.9	8.5	12.8	3.1	5.6	6.1	6.4	6	22.8	4.7	6.4		2.9	22.8	7.5	5.1		8.5	28.5	19.9	8.4
			5-cameras	13.6	2.5	3.7	31.2	18.3	7.7	11.3	3.1	4.8	5.5	5.4	5.7	20.4	3.9	6.2		2.5	20.4	6.8	4.4		7.7	31.2	19.1	9.6
Squatting	Anatomical markers	HRNet	2-cameras	6	1.8	2.4	12.7	18.4	5.8	5.2	2.6	4.1	2.9	3.3	6.5	7.2	2.5	3.9		1.8	7.2	4.1	1.6		5.8	18.4	12.3	5.1
			3-cameras	5.7	1.8	2.4	12.8	17.9	5.5	4.9	2.6	4	3	3.9	6.1	6.9	2.4	4		1.8	6.9	4	1.4		5.5	17.9	12	5.1
			5-cameras	5.1	1.8	2.5	11.5	15.9	4.9	4.7	2.7	3.9	3.2	3.9	5.7	6.5	2.4	3.9		1.8	6.5	3.9	1.3		4.9	15.9	10.8	4.5
		High resolution OpenPose	2-cameras	5.1	1.9	2.5	14.9	11.9	6.8	4.4	2.9	4.5	3.3	2.9	6.4	6.1	2.5	3.4		1.9	6.4	3.9	1.3		6.8	14.9	11.2	3.4
			3-cameras	4.6	1.9	2.3	13.7	10.9	6	4.4	2.8	4.4	3.3	3.1	5.9	5.8	2.4	3.5		1.9	5.9	3.8	1.2		6	13.7	10.2	3.2
			5-cameras	4.7	1.9	2.5	13.2	10.5	5.7	4.5	2.8	4.2	3.3	2.6	5.7	6	2.4	3.3		1.9	6	3.7	1.2		5.7	13.2	9.8	3.1
		Low resolution OpenPose	2-cameras	5.4	2.1	2.6	19.3	13.5	9.6	5.4	2.9	4.5	3.7	4.1	6.2	6.7	2.6	3.5		2.1	6.7	4.2	1.4		9.6	19.3	14.1	4
			3-cameras	5.7	2.1	2.5	17.9	12.4	8.2	5.6	3	4.4	3.7	4.4	5.4	7.3	2.6	3.4		2.1	7.3	4.3	1.4		8.2	17.9	12.8	4
			5-cameras	4.9	2	2.8	16.5	11.4	7.8	5.3	2.9	4.1	3.5	3.6	5.6	6.7	2.8	3.8		2	6.7	4.1	1.2		7.8	16.5	11.9	3.6
	Video keypoints	HRNet	2-cameras	18.8	2.4	1.8	31.6	23.8	5.5	16	2.1	5.8	3.6	3	7.2	27.7	2.8	2.6		1.8	27.7	7.3	7.1		5.5	31.6	20.3	11
			3-cameras	18.8	2.2	1.9	27.9	20.8	5	15.8	2	5.5	3.3	3.1	7.1	26.9	2.6	2.6		1.9	26.9	7.1	7		5	27.9	17.9	9.6
			5-cameras	14.9	1.9	1.8	23.5	18.8	4.9	12.7	1.9	5.3	3.8	2.9	7.7	22.2	2.2	2.3		1.8	22.2	6.3	5.6		4.9	23.5	15.7	7.9
		High resolution OpenPose	2-cameras	7.6	2.6	2	22.4	20.8	5	7.1	2.4	5	3.6	2.8	5.5	10.6	2.9	3.3		2	10.6	4.5	2.3		5	22.4	16.1	7.9
			3-cameras	7.3	2.4	1.9	18.1	19.6	4.8	7.1	2.2	5.2	3.2	2.8	5.5	10.6	2.8	3.5		1.9	10.6	4.5	2.3		4.8	19.6	14.2	6.6
			5-cameras	5.7	1.8	2	17.9	17.1	5	5.5	2	4.7	3.5	2.2	5.3	8	2.2	2.8		1.8	8	3.8	1.8		5	17.9	13.3	5.9
		Low resolution OpenPose	2-cameras	10.3	3.1	2.8	28.8	22.4	9	10.4	3.3	6.8	4.7	4.1	8	15.7	4.2	3.9		2.8	15.7	6.4	3.4		9	28.8	20.1	8.2
			3-cameras	10.6	3.1	3	26.1	20.7	8.6	10.2	3.3	6.5	4.3	4.5	7.4	16.1	4.2	4		3	16.1	6.3	3.4		8.6	26.1	18.5	7.3
			5-cameras	10.4	2.6	2.6	28	17.2	7.4	9.4	2.8	5.2	4	3.4	7	16.1	3.4	4.1		2.6	16.1	5.7	3.5		7.4	28	17.5	8.4
Sit-to-stand	Anatomical markers	HRNet	2-cameras	8.7	1.7	3.5	14.2	20.3	5	7.1	2.7	3.2	3.3	4.7	5.7	10.3	2	4.3		1.7	10.3	4.7	2.3		5	20.3	13.2	6.3
			3-cameras	8.4	1.6	3.4	13.2	19.7	4.9	6.8	2.8	3	3.4	5.1	5.8	9.9	2	4.4		1.6	9.9	4.7	2.2		4.9	19.7	12.6	6.1
			5-cameras	7.2	1.6	3.7	10.9	16.7	4.4	6.2	2.9	3.1	4.1	4.4	6.1	9	1.9	4.2		1.6	9	4.5	1.9		4.4	16.7	10.7	5
		High resolution OpenPose	2-cameras	7.2	1.7	3	17.8	19.1	5.6	6.2	2.7	3.2	4	4.1	5.6	8.8	2.1	3.8		1.7	8.8	4.3	1.8		5.6	19.1	14.2	6.1
			3-cameras	6.4	1.5	2.8	15.7	20	4.8	5.9	2.6	3	4.4	4.1	5.6	7.9	1.9	3.8		1.5	7.9	4.2	1.7		4.8	20	13.5	6.4
			5-cameras	6.2	1.6	3.2	13.2	16.4	4.7	5.6	2.8	3.1	4.4	3.3	5.4	7.9	1.9	3.8		1.6	7.9	4.1	1.6		4.7	16.4	11.4	4.9
		Low resolution OpenPose	2-cameras	7.5	1.8	3.3	22.8	18.9	8.8	6.9	3.4	3.4	4.3	5	4.9	9.3	2.4	4		1.8	9.3	4.7	1.9		8.8	22.8	16.8	5.9
			3-cameras	7.7	1.8	3	21.2	20.5	7.1	7.8	3.2	3.2	4.6	4.9	4.9	9.8	2.3	3.9		1.8	9.8	4.8	2.1		7.1	21.2	16.3	6.5
			5-cameras	7	1.6	3.6	17.7	16.1	7.2	6.8	3.3	3.2	4.1	4	4.7	9.3	2.4	4.2		1.6	9.3	4.5	1.8		7.2	17.7	13.6	4.6
	Video keypoints	HRNet	2-cameras	15	1.7	1.8	27.6	37.7	4.9	12.1	1.9	3.3	4.7	3.2	5.7	19.9	2.1	2.1		1.7	19.9	5.8	5.2		4.9	37.7	23.4	13.7
			3-cameras	15.2	1.6	1.8	24.4	34.9	4.3	11.8	2.1	3.2	4.5	3.3	5.5	19.2	2	2.2		1.6	19.2	5.7	5		4.3	34.9	21.2	12.7
			5-cameras	12.3	1.5	1.8	19.7	29.8	4.3	9.8	2.1	3.3	5.3	3.1	6.5	15.7	1.8	2.3		1.5	15.7	5.3	4		4.3	29.8	17.9	10.5
		High resolution OpenPose	2-cameras	6.5	1.7	1.8	22.2	34.1	4.7	6.8	2.2	3.1	5	3.3	5	9.4	2.3	3		1.7	9.4	4.2	2.1		4.7	34.1	20.3	12.1
			3-cameras	5.9	1.8	1.8	19.2	33.7	4.6	7	2.2	3.4	5	3.1	4.6	9.1	2.6	3.3		1.8	9.1	4.2	2		4.6	33.7	19.1	11.9
			5-cameras	5.1	1.4	1.9	16.6	29.4	4.3	5.2	2.1	2.9	5.1	2.7	4	7.3	2	2.6		1.4	7.3	3.6	1.6		4.3	29.4	16.8	10.2
		Low resolution OpenPose	2-cameras	9.5	2.9	3.4	26.1	34.4	8.9	9.9	4.3	5.2	5.4	4.3	6.4	14	4.1	4		2.9	14	6.1	2.8		8.9	34.4	23.1	10.7
			3-cameras	9.8	2.6	3.5	23.2	34.3	8.8	10.4	4.3	4.6	5.6	4.2	5.6	14	3.9	4.5		2.6	14	6	3		8.8	34.3	22.1	10.4
			5-cameras	8.9	2.1	3.1	22.6	28	7.7	8.2	3.6	4	5	3.8	4.7	12	3.1	4.2		2.1	12	5.1	2.5		7.7	28	19.4	8.6

### Sheet: RMSEs
Activity	Markers	Pose detector	Camera configuration	pelvis_tilt	pelvis_list	pelvis_rotation	pelvis_tx	pelvis_ty	pelvis_tz	hip_flexion	hip_adduction	hip_rotation	knee_angle	ankle_angle	subtalar_angle	lumbar_extension	lumbar_bending	lumbar_rotation		min rotations	max rotations	mean rotations	std rotations		min translations	max translations	mean translations	std translations
Walking	Anatomical markers	HRNet	2-cameras	5.1	2.6	3	12.7	21.9	8.1	6	3	5	4.2	5	6.7	7.4	4.7	3.7		2.6	7.4	4.8	1.4		8.1	21.9	14.2	5.7
			3-cameras	5.3	2.4	2.8	12.9	24.2	7.9	6.5	2.8	4.5	5.3	4.7	6.3	7.7	4.6	3.6		2.4	7.7	4.8	1.5		7.9	24.2	15	6.8
			5-cameras	4.8	2.4	3	12.5	19.7	7.5	5.8	2.9	4.5	4.7	5.6	6	7	4.7	3.7		2.4	7	4.7	1.2		7.5	19.7	13.2	5
		High resolution OpenPose	2-cameras	5.1	2.3	3.1	13.8	11.9	8	6	2.9	5.3	4.6	5.5	7.3	7	4.6	3.8		2.3	7.3	4.9	1.5		8	13.8	11.3	2.4
			3-cameras	5	2.2	3	12.7	13.7	8	6	2.7	4.9	5.9	5	6.9	7	4.3	3.8		2.2	7	4.9	1.5		8	13.7	11.5	2.5
			5-cameras	5.1	2.2	3.2	13.3	11.1	7.7	6	2.8	4.7	5.3	5	6.2	7.2	4.5	3.7		2.2	7.2	4.8	1.3		7.7	13.3	10.7	2.3
		Low resolution OpenPose	2-cameras	5.8	3	3.4	17.7	15.2	10.9	7.2	3.7	4.9	5.9	6.6	7.6	8	5.4	3.9		3	8	5.6	1.6		10.9	17.7	14.6	2.8
			3-cameras	5.5	3.2	3	15.4	15.8	10.7	7.1	3.8	4.7	7.8	6.5	6.9	7.9	5.4	3.8		3	7.9	5.7	1.6		10.7	15.8	14	2.3
			5-cameras	5.3	2.9	3.6	15.3	13.2	10.2	6.7	3.6	4.6	7.1	5.7	6.8	8.2	5.2	4.4		2.9	8.2	5.5	1.5		10.2	15.3	12.9	2.1
	Video keypoints	HRNet	2-cameras	26.2	4.8	3.5	44	24.4	8.4	25.1	5.1	8.7	3.5	5.7	12.8	43.3	6	4.7		3.5	43.3	11.7	10.7		8.4	44	25.6	14.6
			3-cameras	23.9	3.7	3.7	37.2	24.8	8.3	23.1	3.8	7.9	5.6	7.1	11.4	38.9	4.5	4.5		3.7	38.9	10.9	9.5		8.3	37.2	23.5	11.9
			5-cameras	16.1	3.7	3.7	29.8	24	7.6	15.8	3.9	7.6	5	5.6	11.6	26.9	4.6	3.7		3.7	26.9	8.8	6.2		7.6	29.8	20.5	9.4
		High resolution OpenPose	2-cameras	6.6	5.2	4.4	19.8	20.2	8.9	7.6	5.4	8.1	3.9	7	10.6	10.9	6.7	4.8		3.9	10.9	6.9	2.2		8.9	20.2	16.3	5.3
			3-cameras	6.8	3.8	4.3	17.9	22	8.6	8.1	4.3	7.2	6	7.8	9.3	11	5.1	4.7		3.8	11	6.7	2		8.6	22	16.2	5.6
			5-cameras	4.6	3.7	4.7	16.4	19.3	7.7	5.5	4.2	6.9	5.7	6.5	9.9	7.4	5.2	3.8		3.7	9.9	5.9	1.8		7.7	19.3	14.5	4.9
		Low resolution OpenPose	2-cameras	9.9	6.3	5.4	22.9	22.8	11.7	12	6.7	10.7	7.2	9.4	13.3	15.8	8.5	5.8		5.4	15.8	9.5	2.9		11.7	22.9	19.1	5.2
			3-cameras	9.4	5.4	5.2	21.3	24.2	11.5	11.2	6	9.1	9.4	10.8	12.1	15	7.4	6		5.2	15	9.2	2.7		11.5	24.2	19	5.4
			5-cameras	9.2	4.7	5.2	24.4	20.2	10.3	10.1	5.2	7.8	8.2	7.6	11.1	15.3	6.8	5.4		4.7	15.3	8.1	2.6		10.3	24.4	18.3	5.9
Drop jump	Anatomical markers	HRNet	2-cameras	7.8	2.7	4.1	13.6	18.8	7.5	6.8	3.3	4.9	5.8	10.2	6.2	9.7	3.7	6.9		2.7	10.2	6.1	2.3		7.5	18.8	13.3	4.6
			3-cameras	7.3	2.6	4.1	13.6	18.1	6.2	6.4	3.2	4.7	5.7	10.5	6.3	8.9	3.6	7		2.6	10.5	6	2.3		6.2	18.1	12.7	4.9
			5-cameras	6.1	2.6	4.2	11.8	17.3	6.3	6	3.3	4.8	5.8	10.3	6.3	8	3.5	6.4		2.6	10.3	5.8	2.1		6.3	17.3	11.8	4.5
		High resolution OpenPose	2-cameras	6.3	2.7	3.7	18.3	14.8	8.2	5.8	3.3	5	5.7	10.6	6.2	7.7	3.7	6.7		2.7	10.6	5.8	2.1		8.2	18.3	13.7	4.2
			3-cameras	5.5	2.6	3.5	16	14	6.6	5.4	3.1	4.7	5.8	11	5.9	6.5	3.5	6.8		2.6	11	5.6	2.3		6.6	16	12.2	4
			5-cameras	5.3	2.6	3.9	14.4	13	6.3	5.5	3.3	4.7	5.7	9.9	5.8	6.7	3.5	6.3		2.6	9.9	5.4	1.9		6.3	14.4	11.2	3.5
		Low resolution OpenPose	2-cameras	6.2	2.8	4	21.9	15.9	11.3	6.5	3.6	5.3	6.3	11.9	6.6	7.5	4.1	7.2		2.8	11.9	6.2	2.4		11.3	21.9	16.4	4.4
			3-cameras	6.5	2.7	3.6	18.4	16.3	8.6	6.6	3.3	4.7	6.4	12.1	6.3	8	3.7	7.7		2.7	12.1	6.2	2.6		8.6	18.4	14.4	4.2
			5-cameras	5.8	2.7	4.2	18.4	13.8	8.9	6.6	3.5	4.9	6.2	11.2	6.1	7.6	4	7.1		2.7	11.2	6	2.3		8.9	18.4	13.7	3.8
	Video keypoints	HRNet	2-cameras	25.3	2.4	2.8	35.2	24.9	7.2	21.4	2.6	5	6.3	5.9	6.7	38.4	3.9	6.1		2.4	38.4	9.7	9.7		7.2	35.2	22.4	11.6
			3-cameras	23.7	2.3	2.9	30.9	22.7	6	19.7	2.6	4.7	6.1	5.7	6.7	35.1	3.6	6.4		2.3	35.1	9.2	8.9		6	30.9	19.9	10.3
			5-cameras	19.7	2.2	2.6	28.4	21.8	5.7	16.5	2.4	4.9	6.1	5	7.1	30.2	3.3	5.9		2.2	30.2	8.2	7.4		5.7	28.4	18.6	9.5
		High resolution OpenPose	2-cameras	12.8	2.6	2.9	27.8	23.2	7.3	10.3	2.9	5.5	5.6	7.3	6.3	18.9	4.3	6.9		2.6	18.9	6.9	4		7.3	27.8	19.4	8.8
			3-cameras	12.9	2.6	2.9	24.1	22.9	6.1	10.5	2.7	5.2	5.6	7.5	5.8	19	4.2	7.1		2.6	19	6.8	4.1		6.1	24.1	17.7	8.2
			5-cameras	10.6	2.2	2.5	22.3	20.3	5.6	8.6	2.5	4.8	5.5	5.5	5.6	15.5	3.6	5.8		2.2	15.5	5.8	3.2		5.6	22.3	16	7.5
		Low resolution OpenPose	2-cameras	17.5	3.7	4.2	34.9	26.8	11.3	15	4.2	7.1	6.9	8.6	8.1	27.4	6	7.6		3.7	27.4	9.2	5.8		11.3	34.9	24.3	9.8
			3-cameras	19.1	3.5	4.1	32.2	27.7	10.1	15.6	3.7	7	7	8.3	7.4	29	5.8	8.4		3.5	29	9.3	6.4		10.1	32.2	23.3	9.5
			5-cameras	17.3	3	4.3	33.7	22.9	9.1	14.4	3.6	6	6.3	7.1	6.9	27	4.8	7.8		3	27	8.5	5.9		9.1	33.7	21.9	10.1
Squatting	Anatomical markers	HRNet	2-cameras	7	2.1	2.9	14.6	20.2	7.7	6.1	3.2	4.9	3.5	4	7.4	8.3	2.9	4.5		2.1	8.3	4.8	1.8		7.7	20.2	14.2	5.1
			3-cameras	6.7	2.1	2.9	14.9	19.6	7	5.8	3.2	4.7	3.6	4.6	7	8.1	2.8	4.5		2.1	8.1	4.7	1.6		7	19.6	13.8	5.2
			5-cameras	6	2.1	3	13.3	17.3	6.3	5.6	3.2	4.6	3.8	4.5	6.6	7.5	2.8	4.4		2.1	7.5	4.6	1.4		6.3	17.3	12.3	4.5
		High resolution OpenPose	2-cameras	5.8	2.3	2.9	17.5	13.8	8.4	5.2	3.5	5.2	3.9	3.5	7.2	7	2.9	4		2.3	7.2	4.6	1.5		8.4	17.5	13.3	3.7
			3-cameras	5.3	2.3	2.7	16.1	12.8	7.5	5.2	3.4	5.2	4	3.7	6.8	6.6	2.8	4.1		2.3	6.8	4.5	1.3		7.5	16.1	12.1	3.5
			5-cameras	5.5	2.2	3	15.1	12.2	7.1	5.3	3.4	4.9	3.9	3.2	6.5	6.8	2.7	3.8		2.2	6.8	4.4	1.4		7.1	15.1	11.5	3.3
		Low resolution OpenPose	2-cameras	6.1	2.4	3.1	23	15.9	11.8	6.5	3.5	5.3	4.5	4.7	7.1	7.6	3	4		2.4	7.6	5	1.5		11.8	23	16.9	4.6
			3-cameras	6.4	2.4	3	21.8	14.8	10.2	6.7	3.5	5.1	4.6	5.1	6.3	8.1	3	3.9		2.4	8.1	5	1.5		10.2	21.8	15.6	4.8
			5-cameras	5.6	2.4	3.3	18.9	13.4	9.6	6.2	3.5	4.8	4.3	4.3	6.4	7.5	3.2	4.4		2.4	7.5	4.7	1.3		9.6	18.9	14	3.8
	Video keypoints	HRNet	2-cameras	22.6	2.9	2.2	33.8	27.6	6.8	19.8	2.5	7.1	4.3	3.5	9.1	35.2	3.4	3.1		2.2	35.2	9	9		6.8	33.8	22.7	11.6
			3-cameras	22.4	2.8	2.2	30.2	24.7	6	19.4	2.4	6.7	4	3.5	8.8	34	3.2	3		2.2	34	8.7	8.8		6	30.2	20.3	10.4
			5-cameras	18.7	2.3	2.1	25.7	22.7	5.9	16.2	2.3	6.5	4.6	3.2	9.2	28.9	2.6	2.7		2.1	28.9	7.8	7.3		5.9	25.7	18.1	8.7
		High resolution OpenPose	2-cameras	10.3	3.2	2.4	25.6	24.4	6.1	9.4	2.8	6	4.2	3.2	6.7	15.2	3.7	3.8		2.4	15.2	5.7	3.3		6.1	25.6	18.7	8.9
			3-cameras	10	3	2.3	21.2	23.2	5.9	9.4	2.5	6.2	3.8	3.2	6.7	14.8	3.6	4		2.3	14.8	5.6	3.3		5.9	23.2	16.8	7.7
			5-cameras	7.6	2.2	2.3	20.3	20.4	6	7.2	2.4	5.6	4.1	2.6	6.4	11.1	2.7	3.3		2.2	11.1	4.8	2.4		6	20.4	15.5	6.8
		Low resolution OpenPose	2-cameras	13.8	3.9	3.4	32.3	27.3	11.2	13.4	4	8.3	5.5	4.7	9.8	21.8	5.4	4.7		3.4	21.8	8	4.8		11.2	32.3	23.6	9
			3-cameras	13.8	3.9	3.6	29.4	25.3	10.6	13	4	7.9	5.2	5.1	8.8	21.4	5.3	4.9		3.6	21.4	7.8	4.6		10.6	29.4	21.7	8.1
			5-cameras	13.6	3.2	3.1	30.5	21	9	12.2	3.4	6.2	4.7	3.9	8.3	21.7	4.2	4.8		3.1	21.7	7.1	4.8		9	30.5	20.2	8.8
Sit-to-stand	Anatomical markers	HRNet	2-cameras	9.6	2	3.9	17.4	22.9	6.3	8.1	3.2	3.8	3.8	5.5	6.5	11.3	2.4	4.7		2	11.3	5.3	2.5		6.3	22.9	15.5	6.9
			3-cameras	9.3	2	3.8	16.4	22.2	5.8	7.8	3.3	3.6	4	5.9	6.6	10.7	2.4	4.8		2	10.7	5.3	2.4		5.8	22.2	14.8	6.8
			5-cameras	8.1	2	4.1	12.8	18.7	5.3	7.1	3.4	3.7	4.7	5.1	6.9	9.8	2.2	4.7		2	9.8	5.1	2		5.3	18.7	12.3	5.5
		High resolution OpenPose	2-cameras	8.1	2	3.4	21.5	22.2	6.9	7.1	3.2	3.8	4.6	4.9	6.4	9.7	2.5	4.3		2	9.7	5	2		6.9	22.2	16.9	7.1
			3-cameras	7.2	1.9	3.2	19.4	23.3	5.8	6.8	3.1	3.6	4.9	4.8	6.4	8.8	2.3	4.3		1.9	8.8	4.8	1.8		5.8	23.3	16.2	7.5
			5-cameras	7	1.9	3.6	15.2	18.9	5.6	6.5	3.4	3.6	5	3.9	6.1	8.9	2.3	4.3		1.9	8.9	4.7	1.8		5.6	18.9	13.2	5.6
		Low resolution OpenPose	2-cameras	8.4	2.2	3.7	28	22.2	11	8.1	4	4	5	5.8	5.9	10.2	2.9	4.6		2.2	10.2	5.4	2		11	28	20.4	7.1
			3-cameras	8.6	2.1	3.5	26.5	24	8.8	8.9	3.7	3.8	5.4	5.7	5.9	10.7	2.7	4.5		2.1	10.7	5.5	2.3		8.8	26.5	19.7	7.8
			5-cameras	7.9	1.9	4	20.6	18.7	8.8	7.7	3.8	3.9	4.8	4.8	5.6	10.2	2.9	4.7		1.9	10.2	5.2	2		8.8	20.6	16	5.2
	Video keypoints	HRNet	2-cameras	18.6	2.1	2.1	31.5	42.7	6.2	15.9	2.3	4.4	5.2	3.7	6.8	27.7	2.5	2.5		2.1	27.7	7.3	7		6.2	42.7	26.8	15.3
			3-cameras	18.3	2	2.2	28.3	39.7	5.2	15.4	2.5	4.2	5.1	3.8	6.5	26.4	2.4	2.7		2	26.4	7.2	6.7		5.2	39.7	24.4	14.3
			5-cameras	14.4	1.8	2.1	22.7	34.7	5.1	12.3	2.4	4.3	5.9	3.6	7.3	20.3	2.1	2.7		1.8	20.3	6.4	5		5.1	34.7	20.8	12.1
		High resolution OpenPose	2-cameras	8.5	2.1	2.1	25.5	40	5.9	8.6	2.6	4	5.5	3.7	5.8	12.5	2.8	3.4		2.1	12.5	5.1	2.8		5.9	40	23.8	14
			3-cameras	7.7	2.3	2.2	22.3	40	5.7	8.7	2.6	4.2	5.6	3.6	5.5	11.7	3.1	3.8		2.2	11.7	5.1	2.6		5.7	40	22.6	14
			5-cameras	6.2	1.7	2.2	19.1	34.9	5.1	6.4	2.5	3.7	5.7	3.1	4.9	9	2.4	3		1.7	9	4.3	1.9		5.1	34.9	19.7	12.2
		Low resolution OpenPose	2-cameras	12.5	3.6	4	30.3	39.8	11.1	12.6	5	6.6	6.1	5	8	19.2	5.1	4.9		3.6	19.2	7.5	4		11.1	39.8	27.1	11.9
			3-cameras	12.2	3.2	4.1	27.1	39.9	10.7	12.7	5	5.8	6.4	4.8	6.8	18.2	4.9	5.3		3.2	18.2	7.3	3.9		10.7	39.9	25.9	12
			5-cameras	10.7	2.5	3.6	25.8	33.2	9.3	10	4.2	4.9	5.6	4.4	5.7	15.4	3.7	4.8		2.5	15.4	6.1	3.2		9.3	33.2	22.8	10
