## Supplementary material for "OpenCap: 3D human movement dynamics from smartphone videos": Table S3

### Sheet: mae_mean
activities	GRF_anterior (%BW)	GRF_vertical (%BW)	GRF_medial %(BW)		mean	min	max
drop jump	8.91207	25.1534	5.31351		13.1263	5.31351	25.1534
walking	2.05696	8.21142	1.09105		3.78648	1.09105	8.21142
squats	1.32133	6.44163	5.66214		4.47504	1.32133	6.44163
sit-to-stand	1.89597	5.68114	3.18615		3.58775	1.89597	5.68114
mean	3.54658	11.3719	3.81321		6.24389	3.54658	11.3719

### Sheet: rmse_mean
activities	GRF_anterior (%BW)	GRF_vertical (%BW)	GRF_medial %(BW)		mean	min	max
drop jump	12.2269	33.5434	6.73791		17.5028	6.73791	33.5434
walking	2.72377	11.1322	1.53065		5.12886	1.53065	11.1322
squats	1.64122	7.50555	6.24245		5.12974	1.64122	7.50555
sit-to-stand	2.27921	7.0255	3.53393		4.27954	2.27921	7.0255
mean	4.71779	14.8017	4.51123		8.01023	4.51123	14.8017

### Sheet: mape_mean
activities	GRF_anterior (%)	GRF_vertical (%)	GRF_medial (%)		mean	min	max
drop jump	17.294	13.804	28.9865		20.0282	13.804	28.9865
walking	6.70792	7.48989	17.0553		10.4177	6.70792	17.0553
squats	37.4751	19.9799	85.3803		47.6118	19.9799	85.3803
sit-to-stand	30.953	13.45	110.541		51.648	13.45	110.541
mean	23.1075	13.6809	60.4908		32.4264	13.6809	60.4908
