## Supplementary material for "OpenCap: 3D human movement dynamics from smartphone videos": Table S4

### Sheet: mae_mean
activities	hip_flexion	hip_adduction	hip_rotation	knee_angle	ankle_angle	subtalar_angle	lumbar_extension	lumbar_bending	lumbar_rotation		mean	min	max
drop jump	3.18436	2.09266	1.26861	3.08043	2.26251	1.15067	5.90129	2.77929	2.8083		2.50449	1.15067	5.90129		note: the error values between legs of lower extremity joints are averaged, so we double their weight in the mean computation here.
walking	1.31599	0.977049	0.201178	0.94965	1.11047	0.203918	0.702734	0.706028	0.254887		0.745345	0.201178	1.31599		units: %bodyweight*height
squats	1.03659	1.92872	0.947363	1.11588	1.31962	0.271502	0.82297	0.314127	0.114702		0.966077	0.114702	1.92872
sit-to-stand	0.906139	1.08909	0.687617	0.842048	0.744237	0.167337	0.920919	0.293239	0.131726		0.681255	0.131726	1.08909
mean	1.61077	1.52188	0.776193	1.497	1.35921	0.448356	2.08698	1.02317	0.827403		1.22429	0.448356	2.08698

### Sheet: rmse_mean
activities	hip_flexion	hip_adduction	hip_rotation	knee_angle	ankle_angle	subtalar_angle	lumbar_extension	lumbar_bending	lumbar_rotation		mean	min	max
drop jump	4.09703	2.61088	1.54754	3.91416	2.78838	1.30016	8.00971	4.73124	4.66322		3.32803	1.30016	8.00971		note: the error values between legs of lower extremity joints are averaged, so we double their weight in the mean computation here.
walking	1.70702	1.2558	0.263483	1.20394	1.5849	0.29345	0.859567	0.859074	0.313195		0.9766	0.263483	1.70702		units: %bodyweight*height
squats	1.24347	2.20376	1.2277	1.29111	1.45204	0.324494	1.0211	0.402678	0.141487		1.13669	0.141487	2.20376
sit-to-stand	1.11041	1.1767	0.802958	1.09128	0.835851	0.190399	1.16008	0.349585	0.1579		0.805517	0.1579	1.1767
mean	2.03948	1.81178	0.96042	1.87512	1.66529	0.527126	2.76261	1.58564	1.31895		1.56171	0.527126	2.76261

### Sheet: mape_mean
activities	hip_flexion	hip_adduction	hip_rotation	knee_angle	ankle_angle	subtalar_angle	lumbar_extension	lumbar_bending	lumbar_rotation		mean	min	max
drop jump	16.2383	21.1266	43.8053	17.6537	26.8195	38.9636	13.1949	13.3117	12.7985		24.5679	12.7985	43.8053		note: the error values between legs of lower extremity joints are averaged, so we double their weight in the mean computation here.
walking	14.9383	14.7402	21.5868	17.8095	13.1729	19.0354	44.8198	28.7775	15.4831		19.4431	13.1729	44.8198		units: %
squats	17.9392	82.9266	71.1477	18.2631	67.899	40.4931	6.9506	31.2232	33.4628		44.5983	6.9506	82.9266
sit-to-stand	16.9577	112.307	90.9869	12.6801	105.376	62.4813	7.6745	50.4697	43.1528		60.1917	7.6745	112.307
mean	16.5184	57.775	56.8817	16.6016	53.317	40.2433	18.16	30.9455	26.2243		37.2002	16.5184	57.775
